# Cassini: Streamlined and Scalable Method for in situ profiling of RNA and Protein

**DOI:** 10.1101/2024.12.14.628484

**Authors:** Nicolas Lapique, Michael Kim, Nicholas Thom, Naeem M. Nadaf, Juan Pineda, Evan Z. Macosko

## Abstract

In the expanding field of spatial genomics, numerous methods have emerged to decode biomolecules in intact tissue. Advanced techniques based on combinatorial decoding can resolve thousands of features in a reasonable time but are often constrained by either the prohibitive costs associated with commercial platforms or the complexity of developing custom instruments. Alternatively, sequential detection methods, like single-molecule FISH, are easier to implement but offer limited multiplexing capability or signal amplification. Here, we introduce Cassini, a new approach for straightforward, cost-effective multiplexed measurements of mRNA and protein features simultaneously. Cassini leverages rolling circle amplification (RCA), known for its robust amplification and remarkable stability even after intense stripping, to serially detect each feature in under 20 minutes of total experimental time. The method also enables simultaneous immunostaining with either fluorophore-conjugated or DNA-barcoded antibodies, through an optimized immunostaining buffer. In a single overnight run, we show that Cassini can quantify 32 features (comprising both RNA and proteins) with sensitivity similar to state-of-the-art FISH techniques. We provide a comprehensive protocol alongside an online probe-design platform (cassini.me), aiming to enhance accessibility and user-friendliness. With our open-source solution, we aspire to empower researchers to uncover the nuances of spatial gene expression dynamics across diverse biological landscapes.
