## supplementary table for "Cassini: Streamlined and Scalable Method for in situ profiling of RNA and Protein"

### Sheet: Supp. Table 1. Price details
Supplementary figure S1. Price detail for 30 genes + 2 conjugated antibodies Cassini full run. Prices shown in the table are catalogue prices except for the fluorescent probes (Gene Link), which are discounted prices for large orders.
	Manufaturer	Catalog number or name	Quantity of stock	Price of stock	Quantity per sample	Price per sample
Gene probes and anitbodies
Probe set for 30 genes + 2 conjugated antibodies - 165 probes	IDT	oPool	10pmol per probe	770	0.3pmol per probe	23.3
2 x Antibodies	Synaptic systems	266008 + 173011	2 x 100ug	2 x $420	0.5ng	0.005
General reagents for sample preparation
2 x Conjugation kits	AlphaThera	oYo-Link Oligo Custom	2x 25 ug	2 x $450	0.5ng	0.005
Poly-L-Lysine Solution (0.1%)	Sigma Aldrich	A-005-C	100ml	130	0.3ml	0.52
PFA	Thermo Fisher	J61899.AK	250ml	80	150ul	0.05
Formamide	Sigma Aldrich	F7503-4L	4L	355	4ml	0.36
20XSSC	Thomas Scientific	C000A15	1L	52.21	2ml	0.1
FcR Blocking Reagent mouse	Miltenyi biotec	130-092-575	1ml	160	0.005ml	0.8
Low molecular weight Dextran sulfate	Sigma Aldrich	75027	5g	186	0.005g	0.19
Ultra pure BSA 5%	Invitrogen	56773	3ml	292	35ul	3.41
RNAse inhinitor	Lucigen	30281-2-LU	50 000 units	1073	150 units	3.2
SplintR Ligase	NEB	M0375L	6250 units	499	62.5 units	4.99
RCA primer	IDT	Custom gene synthesis	~50nmol	23	0.01nmol	0.01
Phi29	Thermo Fisher	EP0094	5000 units	918.65	40 units	7.35
dNTPs	NEB	N0447L	40umol	288	12.5 nmol	0.1
Fluorescent probes hyb and strip						Manual buffer exchange		Automated buffer exchange
22 probes with Cy3 and Cy5 fluorphores with reverse cardtridge purification	Gene Lnk	Custom gene synthesis	~ 43nmol per probe	4280	12pmol per probe	1.19	0.3nmol per probe	29.86
10 probes with 6FAM fluorphores with reverse cardtridge purification	Gene Lnk	Custom gene synthesis	~48nmol per probe	1650	12pmol per probe	0.41	0.3nmol per probe	10.31
Formamide	Sigma Aldrich	F7503-4L	4L	355	2.5ml	0.22	106ml	9.41
20XSSC	Thomas Scientific	C000A15	1L	52.21	0.5ml	0.03	20ml	1
Dapi	Thermo Fisher	62248	1ml	160	0.5ul	0.08	16.25ul	2.6
High molecular weight dextran sulfate	Sigma Aldrich	S4031	200ml	369	15ul	0.03	0.6ml	1.1
					Total	46.35		98.67

### Sheet: Supp. table 2 RNA probes
Supplementary table 2. Padlock probes for RNA detection
Gene	full sequence	5p Arm	Fluorescent probe binding	RCA primer binding	Spacer	3p Arm	RCA primers	Fluorescent probes
Rbfox3	/5Phos/AGGGTACTGGGCAGGGCTAACGACCTCCTCCGAGTCAGGAGACTCACACAGGTATCTTGATATACATTCTGAGGCGGAGG	AGGGTACTGGGCAGGG	CTAACGACCTCCTCCGAGT	CAGGAGACTCACACAGGT	ATCTTGATATA	CATTCTGAGGCGGAGG	ACCTGTGTGAGTCTCC*T*G	/Cy5/CTAACGACCTCCTCCGAGT
Rbfox3	/5Phos/TGCGGGTGTGTAGAGGCTAACGACCTCCTCCGAGTCAGGAGACTCACACAGGTATCTTGATATAGCTCAGGATGAGTCTG	TGCGGGTGTGTAGAGG	CTAACGACCTCCTCCGAGT	CAGGAGACTCACACAGGT	ATCTTGATATA	GCTCAGGATGAGTCTG	ACCTGTGTGAGTCTCC*T*G	/Cy5/CTAACGACCTCCTCCGAGT
Rbfox3	/5Phos/CGGACAAGAGAGTGGTCTAACGACCTCCTCCGAGTCAGGAGACTCACACAGGTATCTTGATATACGACCCTGGAAGCAAA	CGGACAAGAGAGTGGT	CTAACGACCTCCTCCGAGT	CAGGAGACTCACACAGGT	ATCTTGATATA	CGACCCTGGAAGCAAA	ACCTGTGTGAGTCTCC*T*G	/Cy5/CTAACGACCTCCTCCGAGT
Rbfox3	/5Phos/TGGGGTGGGGAGACCACTAACGACCTCCTCCGAGTCAGGAGACTCACACAGGTATCTTGATATACACACACCAGCATGGG	TGGGGTGGGGAGACCA	CTAACGACCTCCTCCGAGT	CAGGAGACTCACACAGGT	ATCTTGATATA	CACACACCAGCATGGG	ACCTGTGTGAGTCTCC*T*G	/Cy5/CTAACGACCTCCTCCGAGT
Rbfox3	/5Phos/ACAGGCAATACAGGGTCTAACGACCTCCTCCGAGTCAGGAGACTCACACAGGTATCTTGATATAGAGGGTCTCTAGGTCC	ACAGGCAATACAGGGT	CTAACGACCTCCTCCGAGT	CAGGAGACTCACACAGGT	ATCTTGATATA	GAGGGTCTCTAGGTCC	ACCTGTGTGAGTCTCC*T*G	/Cy5/CTAACGACCTCCTCCGAGT
Rbfox3	/5Phos/AACGGGTTCAGCGTTCCTAACGACCTCCTCCGAGTCAGGAGACTCACACAGGTATCTTGATATATCACAGGCAGCTTTTC	AACGGGTTCAGCGTTC	CTAACGACCTCCTCCGAGT	CAGGAGACTCACACAGGT	ATCTTGATATA	TCACAGGCAGCTTTTC	ACCTGTGTGAGTCTCC*T*G	/Cy5/CTAACGACCTCCTCCGAGT
Rbfox3	/5Phos/GATGTCACACTGTTGGCTAACGACCTCCTCCGAGTCAGGAGACTCACACAGGTATCTTGATATATCCCCCTGGTCCTTCT	GATGTCACACTGTTGG	CTAACGACCTCCTCCGAGT	CAGGAGACTCACACAGGT	ATCTTGATATA	TCCCCCTGGTCCTTCT	ACCTGTGTGAGTCTCC*T*G	/Cy5/CTAACGACCTCCTCCGAGT
Rbfox3	/5Phos/ATGGGTTCCCAGGCTTCTAACGACCTCCTCCGAGTCAGGAGACTCACACAGGTATCTTGATATATTCCAGCCATTGGCAT	ATGGGTTCCCAGGCTT	CTAACGACCTCCTCCGAGT	CAGGAGACTCACACAGGT	ATCTTGATATA	TTCCAGCCATTGGCAT	ACCTGTGTGAGTCTCC*T*G	/Cy5/CTAACGACCTCCTCCGAGT
GFAP	/5Phos/CCTCCTGGTAACTGGCTCTTCAGCGTTCCCGAGATCAGGAGACTCACACAGGTATCTTGATATATCCAGCCGAGCAAGTG	CCTCCTGGTAACTGGC	TCTTCAGCGTTCCCGAGAT	CAGGAGACTCACACAGGT	ATCTTGATATA	TCCAGCCGAGCAAGTG	ACCTGTGTGAGTCTCC*T*G	/Cy5/TCTTCAGCGTTCCCGAGA
GFAP	/5Phos/GCAGTTGGCGGCGATATCTTCAGCGTTCCCGAGATCAGGAGACTCACACAGGTATCTTGATATATCGCAGGTCAAGGCCT	GCAGTTGGCGGCGATA	TCTTCAGCGTTCCCGAGAT	CAGGAGACTCACACAGGT	ATCTTGATATA	TCGCAGGTCAAGGCCT	ACCTGTGTGAGTCTCC*T*G	/Cy5/TCTTCAGCGTTCCCGAGA
GFAP	/5Phos/CATCTCCACGTGGACCTCTTCAGCGTTCCCGAGATCAGGAGACTCACACAGGTATCTTGATATACTGGCTTGGCCACATC	CATCTCCACGTGGACC	TCTTCAGCGTTCCCGAGAT	CAGGAGACTCACACAGGT	ATCTTGATATA	CTGGCTTGGCCACATC	ACCTGTGTGAGTCTCC*T*G	/Cy5/TCTTCAGCGTTCCCGAGA
GFAP	/5Phos/TGGCTCGAAGCTGGTTTCTTCAGCGTTCCCGAGATCAGGAGACTCACACAGGTATCTTGATATAAGTTTGGTGGGCTCCT	TGGCTCGAAGCTGGTT	TCTTCAGCGTTCCCGAGAT	CAGGAGACTCACACAGGT	ATCTTGATATA	AGTTTGGTGGGCTCCT	ACCTGTGTGAGTCTCC*T*G	/Cy5/TCTTCAGCGTTCCCGAGA
SLC1A2	/5Phos/ACTTCTACCTGCTTGGCAGTGTAACCCGATGAGGTCAGGAGACTCACACAGGTATCTTGATATAGCTGTCATGCATGCGC	ACTTCTACCTGCTTGG	CAGTGTAACCCGATGAGGT	CAGGAGACTCACACAGGT	ATCTTGATATA	GCTGTCATGCATGCGC	ACCTGTGTGAGTCTCC*T*G	Cy5-TTCAGTGTAACCCGATGAGGT
SLC1A2	/5Phos/AGGCGATACCCAGAGGCAGTGTAACCCGATGAGGTCAGGAGACTCACACAGGTATCTTGATATATTCCCACAAATCAAGC	AGGCGATACCCAGAGG	CAGTGTAACCCGATGAGGT	CAGGAGACTCACACAGGT	ATCTTGATATA	TTCCCACAAATCAAGC	ACCTGTGTGAGTCTCC*T*G	Cy5-TTCAGTGTAACCCGATGAGGT
SLC1A2	/5Phos/AGTTACCTTGCACTCACAGTGTAACCCGATGAGGTCAGGAGACTCACACAGGTATCTTGATATATTCCATTGGCCGCCAG	AGTTACCTTGCACTCA	CAGTGTAACCCGATGAGGT	CAGGAGACTCACACAGGT	ATCTTGATATA	TTCCATTGGCCGCCAG	ACCTGTGTGAGTCTCC*T*G	Cy5-TTCAGTGTAACCCGATGAGGT
SLC1A2	/5Phos/TAATGTGAGGAAGCTGCAGTGTAACCCGATGAGGTCAGGAGACTCACACAGGTATCTTGATATAGCCAACGTGTGTCTCT	TAATGTGAGGAAGCTG	CAGTGTAACCCGATGAGGT	CAGGAGACTCACACAGGT	ATCTTGATATA	GCCAACGTGTGTCTCT	ACCTGTGTGAGTCTCC*T*G	Cy5-TTCAGTGTAACCCGATGAGGT
SLC1A2	/5Phos/TTGCAAGGTTTAGCCCCAGTGTAACCCGATGAGGTCAGGAGACTCACACAGGTATCTTGATATAGCCGGCCGAAGAGGGA	TTGCAAGGTTTAGCCC	CAGTGTAACCCGATGAGGT	CAGGAGACTCACACAGGT	ATCTTGATATA	GCCGGCCGAAGAGGGA	ACCTGTGTGAGTCTCC*T*G	Cy5-TTCAGTGTAACCCGATGAGGT
SLC17a7	/5Phos/GCAAGCAGGGTATGTGCGACTCGTCATATCGGCTACAGGAGACTCACACAGGTATCTTGATATATGCTCCAGATGCCATG	GCAAGCAGGGTATGTG	CGACTCGTCATATCGGCTA	CAGGAGACTCACACAGGT	ATCTTGATATA	TGCTCCAGATGCCATG	ACCTGTGTGAGTCTCC*T*G	Cy5-TTCGACTCGTCATATCGGCTA
SLC17a7	/5Phos/ATAGGAGACAAGCAACCGACTCGTCATATCGGCTACAGGAGACTCACACAGGTATCTTGATATAGCAGTGCCGGTGACTC	ATAGGAGACAAGCAAC	CGACTCGTCATATCGGCTA	CAGGAGACTCACACAGGT	ATCTTGATATA	GCAGTGCCGGTGACTC	ACCTGTGTGAGTCTCC*T*G	Cy5-TTCGACTCGTCATATCGGCTA
SLC17a7	/5Phos/CAGCTGCGGCAAAAGTCGACTCGTCATATCGGCTACAGGAGACTCACACAGGTATCTTGATATAGAGCAGGTAGAAGGTC	CAGCTGCGGCAAAAGT	CGACTCGTCATATCGGCTA	CAGGAGACTCACACAGGT	ATCTTGATATA	GAGCAGGTAGAAGGTC	ACCTGTGTGAGTCTCC*T*G	Cy5-TTCGACTCGTCATATCGGCTA
SLC17a7	/5Phos/GCTGAAGGGATCAACACGACTCGTCATATCGGCTACAGGAGACTCACACAGGTATCTTGATATAATAGTGAACGCGGGCT	GCTGAAGGGATCAACA	CGACTCGTCATATCGGCTA	CAGGAGACTCACACAGGT	ATCTTGATATA	ATAGTGAACGCGGGCT	ACCTGTGTGAGTCTCC*T*G	Cy5-TTCGACTCGTCATATCGGCTA
Gad2	/5Phos/TCAGATCCGAAGGACCCTCTGTCGTAGTCACTGGCCAGGAGACTCACACAGGTATCTTGATATAATCCGCAGAGCCATCT	TCAGATCCGAAGGACC	CTCTGTCGTAGTCACTGGC	CAGGAGACTCACACAGGT	ATCTTGATATA	ATCCGCAGAGCCATCT	ACCTGTGTGAGTCTCC*T*G	Cy5-TTCTCTGTCGTAGTCACTGGC
Gad2	/5Phos/GCAAGGGGACACCCATCTCTGTCGTAGTCACTGGCCAGGAGACTCACACAGGTATCTTGATATAAGGAGAGCTGAACACT	GCAAGGGGACACCCAT	CTCTGTCGTAGTCACTGGC	CAGGAGACTCACACAGGT	ATCTTGATATA	AGGAGAGCTGAACACT	ACCTGTGTGAGTCTCC*T*G	Cy5-TTCTCTGTCGTAGTCACTGGC
Gad2	/5Phos/CACACTGCAAGGCCTTCTCTGTCGTAGTCACTGGCCAGGAGACTCACACAGGTATCTTGATATAACATCCACATGGCGTC	CACACTGCAAGGCCTT	CTCTGTCGTAGTCACTGGC	CAGGAGACTCACACAGGT	ATCTTGATATA	ACATCCACATGGCGTC	ACCTGTGTGAGTCTCC*T*G	Cy5-TTCTCTGTCGTAGTCACTGGC
Gad2	/5Phos/TGGTGGGGAGATGAGACTCTGTCGTAGTCACTGGCCAGGAGACTCACACAGGTATCTTGATATATTAGGGAGAGGGAGCT	TGGTGGGGAGATGAGA	CTCTGTCGTAGTCACTGGC	CAGGAGACTCACACAGGT	ATCTTGATATA	TTAGGGAGAGGGAGCT	ACCTGTGTGAGTCTCC*T*G	Cy5-TTCTCTGTCGTAGTCACTGGC
Mbp	/5Phos/CACTGTCCTCTGAGGCCGATGAGTACGCTCGTCTACAGGAGACTCACACAGGTATCTTGATATAGCCTCCCCAAACACAT	CACTGTCCTCTGAGGC	CGATGAGTACGCTCGTCTA	CAGGAGACTCACACAGGT	ATCTTGATATA	GCCTCCCCAAACACAT	ACCTGTGTGAGTCTCC*T*G	Cy5-TTCGATGAGTACGCTCGTCTA
Mbp	/5Phos/GCGCCTTGCCAGTTATCGATGAGTACGCTCGTCTACAGGAGACTCACACAGGTATCTTGATATATGGGTCAGCTGGGTGG	GCGCCTTGCCAGTTAT	CGATGAGTACGCTCGTCTA	CAGGAGACTCACACAGGT	ATCTTGATATA	TGGGTCAGCTGGGTGG	ACCTGTGTGAGTCTCC*T*G	Cy5-TTCGATGAGTACGCTCGTCTA
Mbp	/5Phos/GATGCAGAAGGCATTGCGATGAGTACGCTCGTCTACAGGAGACTCACACAGGTATCTTGATATAGGGTGCCTCAAGTTAG	GATGCAGAAGGCATTG	CGATGAGTACGCTCGTCTA	CAGGAGACTCACACAGGT	ATCTTGATATA	GGGTGCCTCAAGTTAG	ACCTGTGTGAGTCTCC*T*G	Cy5-TTCGATGAGTACGCTCGTCTA
Mbp	/5Phos/AGAAGCGCCCGATGGACGATGAGTACGCTCGTCTACAGGAGACTCACACAGGTATCTTGATATACCCCTGTCACCGCTAA	AGAAGCGCCCGATGGA	CGATGAGTACGCTCGTCTA	CAGGAGACTCACACAGGT	ATCTTGATATA	CCCCTGTCACCGCTAA	ACCTGTGTGAGTCTCC*T*G	Cy5-TTCGATGAGTACGCTCGTCTA
cldn11	/5Phos/GACGAAACCCACCACCCTCTGTCCAAGAGCTGGAACAGGAGACTCACACAGGTATCTTGATATAAACCCACGAAGCTCGT	GACGAAACCCACCACC	CTCTGTCCAAGAGCTGGAA	CAGGAGACTCACACAGGT	ATCTTGATATA	AACCCACGAAGCTCGT	ACCTGTGTGAGTCTCC*T*G	Cy5-TTCTCTGTCCAAGAGCTGGAA
cldn11	/5Phos/AGGTGGGGATGGTGTACTCTGTCCAAGAGCTGGAACAGGAGACTCACACAGGTATCTTGATATATCGTCCATTTTTCGGC	AGGTGGGGATGGTGTA	CTCTGTCCAAGAGCTGGAA	CAGGAGACTCACACAGGT	ATCTTGATATA	TCGTCCATTTTTCGGC	ACCTGTGTGAGTCTCC*T*G	Cy5-TTCTCTGTCCAAGAGCTGGAA
cldn11	/5Phos/ATGACGCAGTCAGCCCCTCTGTCCAAGAGCTGGAACAGGAGACTCACACAGGTATCTTGATATAGTAGAGACCAGTGGCC	ATGACGCAGTCAGCCC	CTCTGTCCAAGAGCTGGAA	CAGGAGACTCACACAGGT	ATCTTGATATA	GTAGAGACCAGTGGCC	ACCTGTGTGAGTCTCC*T*G	Cy5-TTCTCTGTCCAAGAGCTGGAA
cldn11	/5Phos/GGATGAGGATGTCCACCTCTGTCCAAGAGCTGGAACAGGAGACTCACACAGGTATCTTGATATATGCACGTAGCCTGGAA	GGATGAGGATGTCCAC	CTCTGTCCAAGAGCTGGAA	CAGGAGACTCACACAGGT	ATCTTGATATA	TGCACGTAGCCTGGAA	ACCTGTGTGAGTCTCC*T*G	Cy5-TTCTCTGTCCAAGAGCTGGAA
cldn11	/5Phos/CAGCAGCAAGATGGCGCTCTGTCCAAGAGCTGGAACAGGAGACTCACACAGGTATCTTGATATAAGGGGAGAACTGTCAA	CAGCAGCAAGATGGCG	CTCTGTCCAAGAGCTGGAA	CAGGAGACTCACACAGGT	ATCTTGATATA	AGGGGAGAACTGTCAA	ACCTGTGTGAGTCTCC*T*G	Cy5-TTCTCTGTCCAAGAGCTGGAA
cldn11	/5Phos/GCAGAATAAGGAGCACCTCTGTCCAAGAGCTGGAACAGGAGACTCACACAGGTATCTTGATATAATGGCGCAGAGAGCCA	GCAGAATAAGGAGCAC	CTCTGTCCAAGAGCTGGAA	CAGGAGACTCACACAGGT	ATCTTGATATA	ATGGCGCAGAGAGCCA	ACCTGTGTGAGTCTCC*T*G	Cy5-TTCTCTGTCCAAGAGCTGGAA
cldn11	/5Phos/TGGGCACATACAGGAACTCTGTCCAAGAGCTGGAACAGGAGACTCACACAGGTATCTTGATATAGATGGTGATCTCGCGG	TGGGCACATACAGGAA	CTCTGTCCAAGAGCTGGAA	CAGGAGACTCACACAGGT	ATCTTGATATA	GATGGTGATCTCGCGG	ACCTGTGTGAGTCTCC*T*G	Cy5-TTCTCTGTCCAAGAGCTGGAA
cldn11	/5Phos/GCTGGAACCAGAAGAGCTCTGTCCAAGAGCTGGAACAGGAGACTCACACAGGTATCTTGATATATGGCATGCGTTGGCGA	GCTGGAACCAGAAGAG	CTCTGTCCAAGAGCTGGAA	CAGGAGACTCACACAGGT	ATCTTGATATA	TGGCATGCGTTGGCGA	ACCTGTGTGAGTCTCC*T*G	Cy5-TTCTCTGTCCAAGAGCTGGAA
sst	/5Phos/CTGCAGCTCCAGCCTCGTGCACACTCCACTTGATCCAGGAGACTCACACAGGTATCTTGATATATCGAGTTGGCAGACCT	CTGCAGCTCCAGCCTC	GTGCACACTCCACTTGATC	CAGGAGACTCACACAGGT	ATCTTGATATA	TCGAGTTGGCAGACCT	ACCTGTGTGAGTCTCC*T*G	Cy5-TTGTGCACACTCCACTTGATC
sst	/5Phos/TGCAGAAACTGACGGAGTGCACACTCCACTTGATCCAGGAGACTCACACAGGTATCTTGATATAAGCCGCCAGAGACTTC	TGCAGAAACTGACGGA	GTGCACACTCCACTTGATC	CAGGAGACTCACACAGGT	ATCTTGATATA	AGCCGCCAGAGACTTC	ACCTGTGTGAGTCTCC*T*G	Cy5-TTGTGCACACTCCACTTGATC
sst	/5Phos/TCCTTGCCTCAGGCAGGTGCACACTCCACTTGATCCAGGAGACTCACACAGGTATCTTGATATACGGCAGGACAGCATCT	TCCTTGCCTCAGGCAG	GTGCACACTCCACTTGATC	CAGGAGACTCACACAGGT	ATCTTGATATA	CGGCAGGACAGCATCT	ACCTGTGTGAGTCTCC*T*G	Cy5-TTGTGCACACTCCACTTGATC
sst	/5Phos/CTCCACGGTCTCCCCTGTGCACACTCCACTTGATCCAGGAGACTCACACAGGTATCTTGATATACAGCCGCTATGGAGCT	CTCCACGGTCTCCCCT	GTGCACACTCCACTTGATC	CAGGAGACTCACACAGGT	ATCTTGATATA	CAGCCGCTATGGAGCT	ACCTGTGTGAGTCTCC*T*G	Cy5-TTGTGCACACTCCACTTGATC
Ddn	/5Phos/GACTGTCGAGAAGGAGAGGTGACATCCTCGTAAGGCAGGAGACTCACACAGGTATCTTGATATAGGCCTGGATGTCCATG	GACTGTCGAGAAGGAG	AGGTGACATCCTCGTAAGG	CAGGAGACTCACACAGGT	ATCTTGATATA	GGCCTGGATGTCCATG	ACCTGTGTGAGTCTCC*T*G	Cy5-TTAGGTGACATCCTCGTAAGG
Ddn	/5Phos/GCTATGGACGCTGAGAAGGTGACATCCTCGTAAGGCAGGAGACTCACACAGGTATCTTGATATATTCCATCAGAGGAGCC	GCTATGGACGCTGAGA	AGGTGACATCCTCGTAAGG	CAGGAGACTCACACAGGT	ATCTTGATATA	TTCCATCAGAGGAGCC	ACCTGTGTGAGTCTCC*T*G	Cy5-TTAGGTGACATCCTCGTAAGG
Ddn	/5Phos/TGGGTTGACTAAGGCTAGGTGACATCCTCGTAAGGCAGGAGACTCACACAGGTATCTTGATATATCCTCGTGACAGGGCT	TGGGTTGACTAAGGCT	AGGTGACATCCTCGTAAGG	CAGGAGACTCACACAGGT	ATCTTGATATA	TCCTCGTGACAGGGCT	ACCTGTGTGAGTCTCC*T*G	Cy5-TTAGGTGACATCCTCGTAAGG
Ddn	/5Phos/GGGAAGCCATATCTGCAGGTGACATCCTCGTAAGGCAGGAGACTCACACAGGTATCTTGATATAAGGCAAGCCAACACGT	GGGAAGCCATATCTGC	AGGTGACATCCTCGTAAGG	CAGGAGACTCACACAGGT	ATCTTGATATA	AGGCAAGCCAACACGT	ACCTGTGTGAGTCTCC*T*G	Cy5-TTAGGTGACATCCTCGTAAGG
cnr1	/5Phos/GTGGTGATGGTACGGACAGAACCTCGCTTACCACTCAGGAGACTCACACAGGTATCTTGATATACACGTAGAGGAGGTCT	GTGGTGATGGTACGGA	CAGAACCTCGCTTACCACT	CAGGAGACTCACACAGGT	ATCTTGATATA	CACGTAGAGGAGGTCT	ACCTGTGTGAGTCTCC*T*G	Cy5-TTCAGAACCTCGCTTACCACT
cnr1	/5Phos/CCAGAACCGTGAAGGTCAGAACCTCGCTTACCACTCAGGAGACTCACACAGGTATCTTGATATAAGCACCAGCAGGTTCT	CCAGAACCGTGAAGGT	CAGAACCTCGCTTACCACT	CAGGAGACTCACACAGGT	ATCTTGATATA	AGCACCAGCAGGTTCT	ACCTGTGTGAGTCTCC*T*G	Cy5-TTCAGAACCTCGCTTACCACT
cnr1	/5Phos/GGTGACTCCGATCCAGCAGAACCTCGCTTACCACTCAGGAGACTCACACAGGTATCTTGATATAACAGCAACAGCACACT	GGTGACTCCGATCCAG	CAGAACCTCGCTTACCACT	CAGGAGACTCACACAGGT	ATCTTGATATA	ACAGCAACAGCACACT	ACCTGTGTGAGTCTCC*T*G	Cy5-TTCAGAACCTCGCTTACCACT
cnr1	/5Phos/AACACCACCAGGATCACAGAACCTCGCTTACCACTCAGGAGACTCACACAGGTATCTTGATATAGCCCCAGCAGATGATC	AACACCACCAGGATCA	CAGAACCTCGCTTACCACT	CAGGAGACTCACACAGGT	ATCTTGATATA	GCCCCAGCAGATGATC	ACCTGTGTGAGTCTCC*T*G	Cy5-TTCAGAACCTCGCTTACCACT
Slc17a6	/5Phos/GCTATGATGTAGCGGCCTGAAGGATGAGTGTCAGCGGAGTGGTCAGTCAGCAAATCTTGATATAGAGGCCGCTCATGATG	GCTATGATGTAGCGGC	CTGAAGGATGAGTGTCAGC	GGAGTGGTCAGTCAGCAA	ATCTTGATATA	GAGGCCGCTCATGATG	TTGCTGACTGACCACT*C*C	Cy3-TTCTGAAGGATGAGTGTCAGC
Slc17a6	/5Phos/AGCAGTATCGCAGCCCCTGAAGGATGAGTGTCAGCGGAGTGGTCAGTCAGCAAATCTTGATATAATTGAGGGTAGAGGTG	AGCAGTATCGCAGCCC	CTGAAGGATGAGTGTCAGC	GGAGTGGTCAGTCAGCAA	ATCTTGATATA	ATTGAGGGTAGAGGTG	TTGCTGACTGACCACT*C*C	Cy3-TTCTGAAGGATGAGTGTCAGC
Slc17a6	/5Phos/GGCCACCCCTCTAGTACTGAAGGATGAGTGTCAGCGGAGTGGTCAGTCAGCAAATCTTGATATAGCACCAAGAAGGAGAT	GGCCACCCCTCTAGTA	CTGAAGGATGAGTGTCAGC	GGAGTGGTCAGTCAGCAA	ATCTTGATATA	GCACCAAGAAGGAGAT	TTGCTGACTGACCACT*C*C	Cy3-TTCTGAAGGATGAGTGTCAGC
Slc17a6	/5Phos/ATCCCCGACAGCGTGCCTGAAGGATGAGTGTCAGCGGAGTGGTCAGTCAGCAAATCTTGATATAAATGATAGGGCAAACC	ATCCCCGACAGCGTGC	CTGAAGGATGAGTGTCAGC	GGAGTGGTCAGTCAGCAA	ATCTTGATATA	AATGATAGGGCAAACC	TTGCTGACTGACCACT*C*C	Cy3-TTCTGAAGGATGAGTGTCAGC
Gad1	/5Phos/CCTGAAGACCTAAGGGTTCAACGACACGCTGGTGTGGAGTGGTCAGTCAGCAAATCTTGATATATGAGGACCCTCCAATC	CCTGAAGACCTAAGGG	TTCAACGACACGCTGGTGT	GGAGTGGTCAGTCAGCAA	ATCTTGATATA	TGAGGACCCTCCAATC	TTGCTGACTGACCACT*C*C	Cy3-TTTTCAACGACACGCTGGTGT
Gad1	/5Phos/CACGTGGTCTGGAAGATTCAACGACACGCTGGTGTGGAGTGGTCAGTCAGCAAATCTTGATATAGGGCAGCAGAAAAGTC	CACGTGGTCTGGAAGA	TTCAACGACACGCTGGTGT	GGAGTGGTCAGTCAGCAA	ATCTTGATATA	GGGCAGCAGAAAAGTC	TTGCTGACTGACCACT*C*C	Cy3-TTTTCAACGACACGCTGGTGT
Gad1	/5Phos/AGCAGGACTTGGTGAGTTCAACGACACGCTGGTGTGGAGTGGTCAGTCAGCAAATCTTGATATAATGCAGAGAAGGGGTC	AGCAGGACTTGGTGAG	TTCAACGACACGCTGGTGT	GGAGTGGTCAGTCAGCAA	ATCTTGATATA	ATGCAGAGAAGGGGTC	TTGCTGACTGACCACT*C*C	Cy3-TTTTCAACGACACGCTGGTGT
Gad1	/5Phos/AAACAGGGTCCAAGAGTTCAACGACACGCTGGTGTGGAGTGGTCAGTCAGCAAATCTTGATATAGCAAGATCGGGGTGCT	AAACAGGGTCCAAGAG	TTCAACGACACGCTGGTGT	GGAGTGGTCAGTCAGCAA	ATCTTGATATA	GCAAGATCGGGGTGCT	TTGCTGACTGACCACT*C*C	Cy3-TTTTCAACGACACGCTGGTGT
tshz2	/5Phos/AATAGGCTGGGCTTAGCTATTCGTGGAGGTTCGTGGGAGTGGTCAGTCAGCAAATCTTGATATATAGCTGCACGGAGCTG	AATAGGCTGGGCTTAG	CTATTCGTGGAGGTTCGTG	GGAGTGGTCAGTCAGCAA	ATCTTGATATA	TAGCTGCACGGAGCTG	TTGCTGACTGACCACT*C*C	Cy3-TTCTATTCGTGGAGGTTCGTG
tshz2	/5Phos/GCGTGGATACTTGGGTCTATTCGTGGAGGTTCGTGGGAGTGGTCAGTCAGCAAATCTTGATATATGAGAGCTGGTAGGCT	GCGTGGATACTTGGGT	CTATTCGTGGAGGTTCGTG	GGAGTGGTCAGTCAGCAA	ATCTTGATATA	TGAGAGCTGGTAGGCT	TTGCTGACTGACCACT*C*C	Cy3-TTCTATTCGTGGAGGTTCGTG
tshz2	/5Phos/AGCTTGCAGGATGAGACTATTCGTGGAGGTTCGTGGGAGTGGTCAGTCAGCAAATCTTGATATAGGCTCGAGGCAAACTG	AGCTTGCAGGATGAGA	CTATTCGTGGAGGTTCGTG	GGAGTGGTCAGTCAGCAA	ATCTTGATATA	GGCTCGAGGCAAACTG	TTGCTGACTGACCACT*C*C	Cy3-TTCTATTCGTGGAGGTTCGTG
tshz2	/5Phos/TGGTCATGGAGAGTCCCTATTCGTGGAGGTTCGTGGGAGTGGTCAGTCAGCAAATCTTGATATAAGCCAGTGGCTGATTG	TGGTCATGGAGAGTCC	CTATTCGTGGAGGTTCGTG	GGAGTGGTCAGTCAGCAA	ATCTTGATATA	AGCCAGTGGCTGATTG	TTGCTGACTGACCACT*C*C	Cy3-TTCTATTCGTGGAGGTTCGTG
Prdm8	/5Phos/AGTACACAGGGACCGAAGCCGTGTAATGCGAACAAGGAGTGGTCAGTCAGCAAATCTTGATATACAGGGAAGTATGGCTC	AGTACACAGGGACCGA	AGCCGTGTAATGCGAACAA	GGAGTGGTCAGTCAGCAA	ATCTTGATATA	CAGGGAAGTATGGCTC	TTGCTGACTGACCACT*C*C	Cy3-TTAGCCGTGTAATGCGAACAA
Prdm8	/5Phos/TGCCACATAGGGGAACAGCCGTGTAATGCGAACAAGGAGTGGTCAGTCAGCAAATCTTGATATAAGCGGAATCGCAGATG	TGCCACATAGGGGAAC	AGCCGTGTAATGCGAACAA	GGAGTGGTCAGTCAGCAA	ATCTTGATATA	AGCGGAATCGCAGATG	TTGCTGACTGACCACT*C*C	Cy3-TTAGCCGTGTAATGCGAACAA
Prdm8	/5Phos/GTTGCAAATGGGGCACAGCCGTGTAATGCGAACAAGGAGTGGTCAGTCAGCAAATCTTGATATAGCTCCCTGAAGGACTC	GTTGCAAATGGGGCAC	AGCCGTGTAATGCGAACAA	GGAGTGGTCAGTCAGCAA	ATCTTGATATA	GCTCCCTGAAGGACTC	TTGCTGACTGACCACT*C*C	Cy3-TTAGCCGTGTAATGCGAACAA
Prdm8	/5Phos/CTTTACCACCGCCGCCAGCCGTGTAATGCGAACAAGGAGTGGTCAGTCAGCAAATCTTGATATATGCTGCTGCTGTTGCT	CTTTACCACCGCCGCC	AGCCGTGTAATGCGAACAA	GGAGTGGTCAGTCAGCAA	ATCTTGATATA	TGCTGCTGCTGTTGCT	TTGCTGACTGACCACT*C*C	Cy3-TTAGCCGTGTAATGCGAACAA
Amigo2	/5Phos/AGCAGTGGGGCACATTCCACACCATAGCGAATCGTGGAGTGGTCAGTCAGCAAATCTTGATATACGGTGGCACAGATGCA	AGCAGTGGGGCACATT	CCACACCATAGCGAATCGT	GGAGTGGTCAGTCAGCAA	ATCTTGATATA	CGGTGGCACAGATGCA	TTGCTGACTGACCACT*C*C	Cy3-TTCCACACCATAGCGAATCGT
Amigo2	/5Phos/ACTGCCCGTGGAGATGCCACACCATAGCGAATCGTGGAGTGGTCAGTCAGCAAATCTTGATATATTGGGGTTGTGGAGAA	ACTGCCCGTGGAGATG	CCACACCATAGCGAATCGT	GGAGTGGTCAGTCAGCAA	ATCTTGATATA	TTGGGGTTGTGGAGAA	TTGCTGACTGACCACT*C*C	Cy3-TTCCACACCATAGCGAATCGT
Amigo2	/5Phos/AGCAGTACTTCCAGAGCCACACCATAGCGAATCGTGGAGTGGTCAGTCAGCAAATCTTGATATAGTGGTTGTTGTACAGC	AGCAGTACTTCCAGAG	CCACACCATAGCGAATCGT	GGAGTGGTCAGTCAGCAA	ATCTTGATATA	GTGGTTGTTGTACAGC	TTGCTGACTGACCACT*C*C	Cy3-TTCCACACCATAGCGAATCGT
Amigo2	/5Phos/TGAAGGTAGATGCCTCCCACACCATAGCGAATCGTGGAGTGGTCAGTCAGCAAATCTTGATATATACAAATGGGTTCCCG	TGAAGGTAGATGCCTC	CCACACCATAGCGAATCGT	GGAGTGGTCAGTCAGCAA	ATCTTGATATA	TACAAATGGGTTCCCG	TTGCTGACTGACCACT*C*C	Cy3-TTCCACACCATAGCGAATCGT
Amigo2	/5Phos/AAGTGCCTACGGTACCCCACACCATAGCGAATCGTGGAGTGGTCAGTCAGCAAATCTTGATATAATCCATCACGGAGCTA	AAGTGCCTACGGTACC	CCACACCATAGCGAATCGT	GGAGTGGTCAGTCAGCAA	ATCTTGATATA	ATCCATCACGGAGCTA	TTGCTGACTGACCACT*C*C	Cy3-TTCCACACCATAGCGAATCGT
Amigo2	/5Phos/TTTATCTGGCTCCAGCCCACACCATAGCGAATCGTGGAGTGGTCAGTCAGCAAATCTTGATATAGAAAGTTCCCCATGTC	TTTATCTGGCTCCAGC	CCACACCATAGCGAATCGT	GGAGTGGTCAGTCAGCAA	ATCTTGATATA	GAAAGTTCCCCATGTC	TTGCTGACTGACCACT*C*C	Cy3-TTCCACACCATAGCGAATCGT
Amigo2	/5Phos/CCTCAAAGCCAGGGTTCCACACCATAGCGAATCGTGGAGTGGTCAGTCAGCAAATCTTGATATAGAATATACCCCGGCGT	CCTCAAAGCCAGGGTT	CCACACCATAGCGAATCGT	GGAGTGGTCAGTCAGCAA	ATCTTGATATA	GAATATACCCCGGCGT	TTGCTGACTGACCACT*C*C	Cy3-TTCCACACCATAGCGAATCGT
Amigo2	/5Phos/GAGTGGGCACTGCTTTCCACACCATAGCGAATCGTGGAGTGGTCAGTCAGCAAATCTTGATATAAGGACTGAGAATGGAC	GAGTGGGCACTGCTTT	CCACACCATAGCGAATCGT	GGAGTGGTCAGTCAGCAA	ATCTTGATATA	AGGACTGAGAATGGAC	TTGCTGACTGACCACT*C*C	Cy3-TTCCACACCATAGCGAATCGT
wfs1	/5Phos/TTGTCCTGCTCCAGTGCAGGTCAAGGAGGTCTTCAGGAGTGGTCAGTCAGCAAATCTTGATATAACGAGGCGGTTCAATC	TTGTCCTGCTCCAGTG	CAGGTCAAGGAGGTCTTCA	GGAGTGGTCAGTCAGCAA	ATCTTGATATA	ACGAGGCGGTTCAATC	TTGCTGACTGACCACT*C*C	Cy3-TTCAGGTCAAGGAGGTCTTCA
wfs1	/5Phos/ACCAGCTCTGTCCGTTCAGGTCAAGGAGGTCTTCAGGAGTGGTCAGTCAGCAAATCTTGATATACATCTGCCTTCATGGG	ACCAGCTCTGTCCGTT	CAGGTCAAGGAGGTCTTCA	GGAGTGGTCAGTCAGCAA	ATCTTGATATA	CATCTGCCTTCATGGG	TTGCTGACTGACCACT*C*C	Cy3-TTCAGGTCAAGGAGGTCTTCA
wfs1	/5Phos/AAGGCGTAGGTAGTGTCAGGTCAAGGAGGTCTTCAGGAGTGGTCAGTCAGCAAATCTTGATATACATCTGCATCGTTGGC	AAGGCGTAGGTAGTGT	CAGGTCAAGGAGGTCTTCA	GGAGTGGTCAGTCAGCAA	ATCTTGATATA	CATCTGCATCGTTGGC	TTGCTGACTGACCACT*C*C	Cy3-TTCAGGTCAAGGAGGTCTTCA
wfs1	/5Phos/CTCAGAGGATAGCTGCCAGGTCAAGGAGGTCTTCAGGAGTGGTCAGTCAGCAAATCTTGATATACCCTTTCCAGGTCGGT	CTCAGAGGATAGCTGC	CAGGTCAAGGAGGTCTTCA	GGAGTGGTCAGTCAGCAA	ATCTTGATATA	CCCTTTCCAGGTCGGT	TTGCTGACTGACCACT*C*C	Cy3-TTCAGGTCAAGGAGGTCTTCA
wfs1	/5Phos/ATCGTCCAGAGCAATGCAGGTCAAGGAGGTCTTCAGGAGTGGTCAGTCAGCAAATCTTGATATATGGTGAGCTCCACAAA	ATCGTCCAGAGCAATG	CAGGTCAAGGAGGTCTTCA	GGAGTGGTCAGTCAGCAA	ATCTTGATATA	TGGTGAGCTCCACAAA	TTGCTGACTGACCACT*C*C	Cy3-TTCAGGTCAAGGAGGTCTTCA
wfs1	/5Phos/AAGTCTGGCCGAGTACCAGGTCAAGGAGGTCTTCAGGAGTGGTCAGTCAGCAAATCTTGATATAACGGGCACAGTGAAGA	AAGTCTGGCCGAGTAC	CAGGTCAAGGAGGTCTTCA	GGAGTGGTCAGTCAGCAA	ATCTTGATATA	ACGGGCACAGTGAAGA	TTGCTGACTGACCACT*C*C	Cy3-TTCAGGTCAAGGAGGTCTTCA
wfs1	/5Phos/CACGGACAGTTCACACCAGGTCAAGGAGGTCTTCAGGAGTGGTCAGTCAGCAAATCTTGATATAACTGGAGCAGGATGAC	CACGGACAGTTCACAC	CAGGTCAAGGAGGTCTTCA	GGAGTGGTCAGTCAGCAA	ATCTTGATATA	ACTGGAGCAGGATGAC	TTGCTGACTGACCACT*C*C	Cy3-TTCAGGTCAAGGAGGTCTTCA
wfs1	/5Phos/CACGTAGAACCAGCAGCAGGTCAAGGAGGTCTTCAGGAGTGGTCAGTCAGCAAATCTTGATATATGCCTTCTGAGCGGTA	CACGTAGAACCAGCAG	CAGGTCAAGGAGGTCTTCA	GGAGTGGTCAGTCAGCAA	ATCTTGATATA	TGCCTTCTGAGCGGTA	TTGCTGACTGACCACT*C*C	Cy3-TTCAGGTCAAGGAGGTCTTCA
Reln	/5Phos/GAAGGATGGGTTGCCAGGTATCCAGGTCGTATGGTGGAGTGGTCAGTCAGCAAATCTTGATATATTGGCCAGTAGAGGTG	GAAGGATGGGTTGCCA	GGTATCCAGGTCGTATGGT	GGAGTGGTCAGTCAGCAA	ATCTTGATATA	TTGGCCAGTAGAGGTG	TTGCTGACTGACCACT*C*C	Cy3-TTGGTATCCAGGTCGTATGGT
Reln	/5Phos/GATGACAAAAGGCTGCGGTATCCAGGTCGTATGGTGGAGTGGTCAGTCAGCAAATCTTGATATACCACGAGCCCATTGCT	GATGACAAAAGGCTGC	GGTATCCAGGTCGTATGGT	GGAGTGGTCAGTCAGCAA	ATCTTGATATA	CCACGAGCCCATTGCT	TTGCTGACTGACCACT*C*C	Cy3-TTGGTATCCAGGTCGTATGGT
Reln	/5Phos/GGAGTTGCTGAAGAGGGGTATCCAGGTCGTATGGTGGAGTGGTCAGTCAGCAAATCTTGATATAACCTGCCCACATTGCT	GGAGTTGCTGAAGAGG	GGTATCCAGGTCGTATGGT	GGAGTGGTCAGTCAGCAA	ATCTTGATATA	ACCTGCCCACATTGCT	TTGCTGACTGACCACT*C*C	Cy3-TTGGTATCCAGGTCGTATGGT
Reln	/5Phos/TACGAGACGGCTTCCCGGTATCCAGGTCGTATGGTGGAGTGGTCAGTCAGCAAATCTTGATATAGAAAGGATGCCACACT	TACGAGACGGCTTCCC	GGTATCCAGGTCGTATGGT	GGAGTGGTCAGTCAGCAA	ATCTTGATATA	GAAAGGATGCCACACT	TTGCTGACTGACCACT*C*C	Cy3-TTGGTATCCAGGTCGTATGGT
Cux2	/5Phos/GAAAGAAAGGGCCCTGAGGACACCACTGTAGACGAGGAGTGGTCAGTCAGCAAATCTTGATATATGGATTGGGTGTGCCT	GAAAGAAAGGGCCCTG	AGGACACCACTGTAGACGA	GGAGTGGTCAGTCAGCAA	ATCTTGATATA	TGGATTGGGTGTGCCT	TTGCTGACTGACCACT*C*C	Cy3-TTAGGACACCACTGTAGACGA
Cux2	/5Phos/GCATACGCACAAAGGGAGGACACCACTGTAGACGAGGAGTGGTCAGTCAGCAAATCTTGATATATCACTCAGCCACAGCT	GCATACGCACAAAGGG	AGGACACCACTGTAGACGA	GGAGTGGTCAGTCAGCAA	ATCTTGATATA	TCACTCAGCCACAGCT	TTGCTGACTGACCACT*C*C	Cy3-TTAGGACACCACTGTAGACGA
Cux2	/5Phos/TTGGCCGTGACAGCATAGGACACCACTGTAGACGAGGAGTGGTCAGTCAGCAAATCTTGATATAAGCTTGCTCCATGGCT	TTGGCCGTGACAGCAT	AGGACACCACTGTAGACGA	GGAGTGGTCAGTCAGCAA	ATCTTGATATA	AGCTTGCTCCATGGCT	TTGCTGACTGACCACT*C*C	Cy3-TTAGGACACCACTGTAGACGA
Cux2	/5Phos/GCTCATCCGACAGGAAAGGACACCACTGTAGACGAGGAGTGGTCAGTCAGCAAATCTTGATATAAGGGCCAGCACATTCT	GCTCATCCGACAGGAA	AGGACACCACTGTAGACGA	GGAGTGGTCAGTCAGCAA	ATCTTGATATA	AGGGCCAGCACATTCT	TTGCTGACTGACCACT*C*C	Cy3-TTAGGACACCACTGTAGACGA
Foxp2	/5Phos/ACCAGGAGAGTGGACAACTGCTGACGAACCACGATGGAGTGGTCAGTCAGCAAATCTTGATATATGTGAGGATGCCCATC	ACCAGGAGAGTGGACA	ACTGCTGACGAACCACGAT	GGAGTGGTCAGTCAGCAA	ATCTTGATATA	TGTGAGGATGCCCATC	TTGCTGACTGACCACT*C*C	Cy3-TTACTGCTGACGAACCACGAT
Foxp2	/5Phos/ATCATGGCCACCGACAACTGCTGACGAACCACGATGGAGTGGTCAGTCAGCAAATCTTGATATAGATCACTTGGGGAGTC	ATCATGGCCACCGACA	ACTGCTGACGAACCACGAT	GGAGTGGTCAGTCAGCAA	ATCTTGATATA	GATCACTTGGGGAGTC	TTGCTGACTGACCACT*C*C	Cy3-TTACTGCTGACGAACCACGAT
Foxp2	/5Phos/CCATGGCCATAGAGAGACTGCTGACGAACCACGATGGAGTGGTCAGTCAGCAAATCTTGATATATGGCCACTTGCAGACT	CCATGGCCATAGAGAG	ACTGCTGACGAACCACGAT	GGAGTGGTCAGTCAGCAA	ATCTTGATATA	TGGCCACTTGCAGACT	TTGCTGACTGACCACT*C*C	Cy3-TTACTGCTGACGAACCACGAT
Foxp2	/5Phos/GGTAATCGGGGTGACTACTGCTGACGAACCACGATGGAGTGGTCAGTCAGCAAATCTTGATATATTACAGAGGGTCCCTG	GGTAATCGGGGTGACT	ACTGCTGACGAACCACGAT	GGAGTGGTCAGTCAGCAA	ATCTTGATATA	TTACAGAGGGTCCCTG	TTGCTGACTGACCACT*C*C	Cy3-TTACTGCTGACGAACCACGAT
FezF2	/5Phos/TATGGGGATAGGAAGCTCCACGACTGACACACGATGGAGTGGTCAGTCAGCAAATCTTGATATAGCATGCAAGCGCTCCT	TATGGGGATAGGAAGC	TCCACGACTGACACACGAT	GGAGTGGTCAGTCAGCAA	ATCTTGATATA	GCATGCAAGCGCTCCT	TTGCTGACTGACCACT*C*C	Cy3-TTTCCACGACTGACACACGAT
FezF2	/5Phos/GCGGGTGAGGTTATAGTCCACGACTGACACACGATGGAGTGGTCAGTCAGCAAATCTTGATATATGTGGACAGGCATGTG	GCGGGTGAGGTTATAG	TCCACGACTGACACACGAT	GGAGTGGTCAGTCAGCAA	ATCTTGATATA	TGTGGACAGGCATGTG	TTGCTGACTGACCACT*C*C	Cy3-TTTCCACGACTGACACACGAT
FezF2	/5Phos/GGAGAGGGATCATACATCCACGACTGACACACGATGGAGTGGTCAGTCAGCAAATCTTGATATATCGTAGCCTAGAGGCT	GGAGAGGGATCATACA	TCCACGACTGACACACGAT	GGAGTGGTCAGTCAGCAA	ATCTTGATATA	TCGTAGCCTAGAGGCT	TTGCTGACTGACCACT*C*C	Cy3-TTTCCACGACTGACACACGAT
FezF2	/5Phos/GTGGGTGAGCTTGTGATCCACGACTGACACACGATGGAGTGGTCAGTCAGCAAATCTTGATATAACTGCTTCTCGCCGCT	GTGGGTGAGCTTGTGA	TCCACGACTGACACACGAT	GGAGTGGTCAGTCAGCAA	ATCTTGATATA	ACTGCTTCTCGCCGCT	TTGCTGACTGACCACT*C*C	Cy3-TTTCCACGACTGACACACGAT
Ptgds	/5Phos/TCCTCCTCTGTGAGGCGCTCGTGACCAGACTTCAAGGAGTGGTCAGTCAGCAAATCTTGATATAGGGCAGGAAAACAATG	TCCTCCTCTGTGAGGC	GCTCGTGACCAGACTTCAA	GGAGTGGTCAGTCAGCAA	ATCTTGATATA	GGGCAGGAAAACAATG	TTGCTGACTGACCACT*C*C	Cy3-TTGCTCGTGACCAGACTTCAA
Ptgds	/5Phos/AGATTGAGGCCGCCTTGCTCGTGACCAGACTTCAAGGAGTGGTCAGTCAGCAAATCTTGATATAGAGGAAGGTAGAGGTG	AGATTGAGGCCGCCTT	GCTCGTGACCAGACTTCAA	GGAGTGGTCAGTCAGCAA	ATCTTGATATA	GAGGAAGGTAGAGGTG	TTGCTGACTGACCACT*C*C	Cy3-TTGCTCGTGACCAGACTTCAA
Ptgds	/5Phos/CACAGCATGCGAAGAGGCTCGTGACCAGACTTCAAGGAGTGGTCAGTCAGCAAATCTTGATATAGAGGACCAAACCCATC	CACAGCATGCGAAGAG	GCTCGTGACCAGACTTCAA	GGAGTGGTCAGTCAGCAA	ATCTTGATATA	GAGGACCAAACCCATC	TTGCTGACTGACCACT*C*C	Cy3-TTGCTCGTGACCAGACTTCAA
Ptgds	/5Phos/ACACGGAGTGGATGCTGCTCGTGACCAGACTTCAAGGAGTGGTCAGTCAGCAAATCTTGATATATTGGCCTCCACCACTG	ACACGGAGTGGATGCT	GCTCGTGACCAGACTTCAA	GGAGTGGTCAGTCAGCAA	ATCTTGATATA	TTGGCCTCCACCACTG	TTGCTGACTGACCACT*C*C	Cy3-TTGCTCGTGACCAGACTTCAA
amotl1	/5Phos/CCATGCTTCCACCTAGGGCAAAGAGACGCTTGTTGGGAGTGGTCAGTCAGCAAATCTTGATATACAGTTCCCACTGAGGT	CCATGCTTCCACCTAG	GGCAAAGAGACGCTTGTTG	GGAGTGGTCAGTCAGCAA	ATCTTGATATA	CAGTTCCCACTGAGGT	TTGCTGACTGACCACT*C*C	Cy3-TTGGCAAAGAGACGCTTGTTG
amotl1	/5Phos/TCTGCACAGGACTGCTGGCAAAGAGACGCTTGTTGGGAGTGGTCAGTCAGCAAATCTTGATATAGCGGGGTCTTCTAGAA	TCTGCACAGGACTGCT	GGCAAAGAGACGCTTGTTG	GGAGTGGTCAGTCAGCAA	ATCTTGATATA	GCGGGGTCTTCTAGAA	TTGCTGACTGACCACT*C*C	Cy3-TTGGCAAAGAGACGCTTGTTG
amotl1	/5Phos/AGGAAGTTCGGGGAGTGGCAAAGAGACGCTTGTTGGGAGTGGTCAGTCAGCAAATCTTGATATACACCTCGGGCGTCCTC	AGGAAGTTCGGGGAGT	GGCAAAGAGACGCTTGTTG	GGAGTGGTCAGTCAGCAA	ATCTTGATATA	CACCTCGGGCGTCCTC	TTGCTGACTGACCACT*C*C	Cy3-TTGGCAAAGAGACGCTTGTTG
amotl1	/5Phos/AGCGCAGTTGTTCCTGGGCAAAGAGACGCTTGTTGGGAGTGGTCAGTCAGCAAATCTTGATATATCAGTTGGGGTGCCAT	AGCGCAGTTGTTCCTG	GGCAAAGAGACGCTTGTTG	GGAGTGGTCAGTCAGCAA	ATCTTGATATA	TCAGTTGGGGTGCCAT	TTGCTGACTGACCACT*C*C	Cy3-TTGGCAAAGAGACGCTTGTTG
amotl1	/5Phos/TCGTTGTTCTGCTGAGGGCAAAGAGACGCTTGTTGGGAGTGGTCAGTCAGCAAATCTTGATATAATACGTGGGGAGCTCC	TCGTTGTTCTGCTGAG	GGCAAAGAGACGCTTGTTG	GGAGTGGTCAGTCAGCAA	ATCTTGATATA	ATACGTGGGGAGCTCC	TTGCTGACTGACCACT*C*C	Cy3-TTGGCAAAGAGACGCTTGTTG
amotl1	/5Phos/ATGCTGCTGCACCGTAGGCAAAGAGACGCTTGTTGGGAGTGGTCAGTCAGCAAATCTTGATATAGAGAGGACATGGGGCT	ATGCTGCTGCACCGTA	GGCAAAGAGACGCTTGTTG	GGAGTGGTCAGTCAGCAA	ATCTTGATATA	GAGAGGACATGGGGCT	TTGCTGACTGACCACT*C*C	Cy3-TTGGCAAAGAGACGCTTGTTG
amotl1	/5Phos/TTGCTGATGGTGGTGTGGCAAAGAGACGCTTGTTGGGAGTGGTCAGTCAGCAAATCTTGATATAGCCATTCCTCGAGTGG	TTGCTGATGGTGGTGT	GGCAAAGAGACGCTTGTTG	GGAGTGGTCAGTCAGCAA	ATCTTGATATA	GCCATTCCTCGAGTGG	TTGCTGACTGACCACT*C*C	Cy3-TTGGCAAAGAGACGCTTGTTG
amotl1	/5Phos/GCTGGTAAGAGAAGTCGGCAAAGAGACGCTTGTTGGGAGTGGTCAGTCAGCAAATCTTGATATACTTCTGTCAGCTGGCT	GCTGGTAAGAGAAGTC	GGCAAAGAGACGCTTGTTG	GGAGTGGTCAGTCAGCAA	ATCTTGATATA	CTTCTGTCAGCTGGCT	TTGCTGACTGACCACT*C*C	Cy3-TTGGCAAAGAGACGCTTGTTG
Syt6-NM_018800-5	/5Phos/ATCCAGCACAGCTTCCGCATCACTCAGTATGTGCTCAGGAGACTCACACAGGTATCTTGATATATTTCTTCCTCCAGGGC	ATCCAGCACAGCTTCC	GCATCACTCAGTATGTGCT	CAGGAGACTCACACAGGT	ATCTTGATATA	TTTCTTCCTCCAGGGC	ACCTGTGTGAGTCTCC*T*G	ATTO488-TTGCATCACTCAGTATGTGCT
Syt6-NM_018800-5	/5Phos/TTCACAGCTGCCTCCAGCATCACTCAGTATGTGCTCAGGAGACTCACACAGGTATCTTGATATAGGAAGTGTGGCTGATC	TTCACAGCTGCCTCCA	GCATCACTCAGTATGTGCT	CAGGAGACTCACACAGGT	ATCTTGATATA	GGAAGTGTGGCTGATC	ACCTGTGTGAGTCTCC*T*G	ATTO488-TTGCATCACTCAGTATGTGCT
Syt6-NM_018800-5	/5Phos/GGCCCTGCCATCCTAAGCATCACTCAGTATGTGCTCAGGAGACTCACACAGGTATCTTGATATATCGAAGCTGGCAGCTC	GGCCCTGCCATCCTAA	GCATCACTCAGTATGTGCT	CAGGAGACTCACACAGGT	ATCTTGATATA	TCGAAGCTGGCAGCTC	ACCTGTGTGAGTCTCC*T*G	ATTO488-TTGCATCACTCAGTATGTGCT
Syt6-NM_018800-5	/5Phos/TTGGTGGGGACTTGGGGCATCACTCAGTATGTGCTCAGGAGACTCACACAGGTATCTTGATATAACTGGTCTGGCCACCT	TTGGTGGGGACTTGGG	GCATCACTCAGTATGTGCT	CAGGAGACTCACACAGGT	ATCTTGATATA	ACTGGTCTGGCCACCT	ACCTGTGTGAGTCTCC*T*G	ATTO488-TTGCATCACTCAGTATGTGCT
Penk	/5Phos/GCCACTCTGCAAGAGA GTATTAGTCAGGACGGCGTCAGGAGACTCACACAGGTATCTTGATATA AGAGCGTGTACCAGAT	GCCACTCTGCAAGAGA	GTATTAGTCAGGACGGCGT	CAGGAGACTCACACAGGT	ATCTTGATATA	AGAGCGTGTACCAGAT	ACCTGTGTGAGTCTCC*T*G	ATTO488-TTGTATTAGTCAGGACGGCGT
Penk	/5Phos/CTGTTTGCTGCTGTCT GTATTAGTCAGGACGGCGTCAGGAGACTCACACAGGTATCTTGATATA GCAAGTGGCTCTCATC	CTGTTTGCTGCTGTCT	GTATTAGTCAGGACGGCGT	CAGGAGACTCACACAGGT	ATCTTGATATA	GCAAGTGGCTCTCATC	ACCTGTGTGAGTCTCC*T*G	ATTO488-TTGTATTAGTCAGGACGGCGT
Penk	/5Phos/AGCGCTTCAGGAAGCC GTATTAGTCAGGACGGCGTCAGGAGACTCACACAGGTATCTTGATATA GGCAGAGACTCAGCAA	AGCGCTTCAGGAAGCC	GTATTAGTCAGGACGGCGT	CAGGAGACTCACACAGGT	ATCTTGATATA	GGCAGAGACTCAGCAA	ACCTGTGTGAGTCTCC*T*G	ATTO488-TTGTATTAGTCAGGACGGCGT
Penk	/5Phos/AACCGCATAAAGCCCC GTATTAGTCAGGACGGCGTCAGGAGACTCACACAGGTATCTTGATATA TGGAAAAGGGCTTCAG	AACCGCATAAAGCCCC	GTATTAGTCAGGACGGCGT	CAGGAGACTCACACAGGT	ATCTTGATATA	TGGAAAAGGGCTTCAG	ACCTGTGTGAGTCTCC*T*G	ATTO488-TTGTATTAGTCAGGACGGCGT
Rorb	/5Phos/TAGCGGATCCACAATGTGATAAGCACCGGCAAGCACAGGAGACTCACACAGGTATCTTGATATATGACATCTGTGCCTGT	TAGCGGATCCACAATG	TGATAAGCACCGGCAAGCA	CAGGAGACTCACACAGGT	ATCTTGATATA	TGACATCTGTGCCTGT	ACCTGTGTGAGTCTCC*T*G	ATTO488-TGATAAGCACCGGCAAGCA
Rorb	/5Phos/ATGTCGTGGCCACAGGTGATAAGCACCGGCAAGCACAGGAGACTCACACAGGTATCTTGATATAGCATCCCTTTAGGCAG	ATGTCGTGGCCACAGG	TGATAAGCACCGGCAAGCA	CAGGAGACTCACACAGGT	ATCTTGATATA	GCATCCCTTTAGGCAG	ACCTGTGTGAGTCTCC*T*G	ATTO488-TGATAAGCACCGGCAAGCA
Rorb	/5Phos/CCTCGGTTGCTATCTTTGATAAGCACCGGCAAGCACAGGAGACTCACACAGGTATCTTGATATAACCAGCCCTGCTCTTC	CCTCGGTTGCTATCTT	TGATAAGCACCGGCAAGCA	CAGGAGACTCACACAGGT	ATCTTGATATA	ACCAGCCCTGCTCTTC	ACCTGTGTGAGTCTCC*T*G	ATTO488-TGATAAGCACCGGCAAGCA
Rorb	/5Phos/GCGAGTGTATAAGCGATGATAAGCACCGGCAAGCACAGGAGACTCACACAGGTATCTTGATATACCCACCACTAGCCACA	GCGAGTGTATAAGCGA	TGATAAGCACCGGCAAGCA	CAGGAGACTCACACAGGT	ATCTTGATATA	CCCACCACTAGCCACA	ACCTGTGTGAGTCTCC*T*G	ATTO488-TGATAAGCACCGGCAAGCA
Meis2	/5Phos/CTACTCCGTCCATCCCTtgcTGTagTGtcgcttagCAGGAGACTCACACAGGTATCTTGATATAATGGAAGCGGGAACCC	CTACTCCGTCCATCCC	TtgcTGTagTGtcgcttag	CAGGAGACTCACACAGGT	ATCTTGATATA	ATGGAAGCGGGAACCC	ACCTGTGTGAGTCTCC*T*G	ATTO488-TtgcTGTagTGtcgcttag
Meis2	/5Phos/TCAAGGCGTCGTTGACTtgcTGTagTGtcgcttagCAGGAGACTCACACAGGTATCTTGATATAGCGTCCTTGTCTCTTT	TCAAGGCGTCGTTGAC	TtgcTGTagTGtcgcttag	CAGGAGACTCACACAGGT	ATCTTGATATA	GCGTCCTTGTCTCTTT	ACCTGTGTGAGTCTCC*T*G	ATTO488-TtgcTGTagTGtcgcttag
Meis2	/5Phos/CCAGGATGAAGGGTTGTtgcTGTagTGtcgcttagCAGGAGACTCACACAGGTATCTTGATATACGTCATCGTGGTCTCG	CCAGGATGAAGGGTTG	TtgcTGTagTGtcgcttag	CAGGAGACTCACACAGGT	ATCTTGATATA	CGTCATCGTGGTCTCG	ACCTGTGTGAGTCTCC*T*G	ATTO488-TtgcTGTagTGtcgcttag
Meis2	/5Phos/GAAGAAGCCTTCGCTCTtgcTGTagTGtcgcttagCAGGAGACTCACACAGGTATCTTGATATACCAAGGCTCAGAACTT	GAAGAAGCCTTCGCTC	TtgcTGTagTGtcgcttag	CAGGAGACTCACACAGGT	ATCTTGATATA	CCAAGGCTCAGAACTT	ACCTGTGTGAGTCTCC*T*G	ATTO488-TtgcTGTagTGtcgcttag
Igfbp4	/5Phos/ACAGCTCCGTGCACACCTGATGCGAAGGACCGTTGCAGGAGACTCACACAGGTATCTTGATATAATGGCTTCGATTTCCG	ACAGCTCCGTGCACAC	CTGATGCGAAGGACCGTTG	CAGGAGACTCACACAGGT	ATCTTGATATA	ATGGCTTCGATTTCCG	ACCTGTGTGAGTCTCC*T*G	ATTO488-TTCTGATGCGAAGGACCGTTG
Igfbp4	/5Phos/TCTTGCTCCGATCTCTCTGATGCGAAGGACCGTTGCAGGAGACTCACACAGGTATCTTGATATAGTCCCCACGATCTTCA	TCTTGCTCCGATCTCT	CTGATGCGAAGGACCGTTG	CAGGAGACTCACACAGGT	ATCTTGATATA	GTCCCCACGATCTTCA	ACCTGTGTGAGTCTCC*T*G	ATTO488-TTCTGATGCGAAGGACCGTTG
Igfbp4	/5Phos/TGGTGGCAGTCCAGCTCTGATGCGAAGGACCGTTGCAGGAGACTCACACAGGTATCTTGATATAGAAGCTGTCAGCCAGC	TGGTGGCAGTCCAGCT	CTGATGCGAAGGACCGTTG	CAGGAGACTCACACAGGT	ATCTTGATATA	GAAGCTGTCAGCCAGC	ACCTGTGTGAGTCTCC*T*G	ATTO488-TTCTGATGCGAAGGACCGTTG
Igfbp4	/5Phos/CGGCGCTGAAAACTAACTGATGCGAAGGACCGTTGCAGGAGACTCACACAGGTATCTTGATATATCACAACGAGGCTTCC	CGGCGCTGAAAACTAA	CTGATGCGAAGGACCGTTG	CAGGAGACTCACACAGGT	ATCTTGATATA	TCACAACGAGGCTTCC	ACCTGTGTGAGTCTCC*T*G	ATTO488-TTCTGATGCGAAGGACCGTTG
lamp5	/5Phos/TCTGCTGCAAAGGCCGTGTGGTTCACTGTCGGCACCAGGAGACTCACACAGGTATCTTGATATAACCAGGCAGATGTGTT	TCTGCTGCAAAGGCCG	TGTGGTTCACTGTCGGCAC	CAGGAGACTCACACAGGT	ATCTTGATATA	ACCAGGCAGATGTGTT	ACCTGTGTGAGTCTCC*T*G	ATTO488-TTTGTGGTTCACTGTCGGCAC
lamp5	/5Phos/ATCCATGCTGTTGCCGTGTGGTTCACTGTCGGCACCAGGAGACTCACACAGGTATCTTGATATAGGGTTCTTACTCGGAG	ATCCATGCTGTTGCCG	TGTGGTTCACTGTCGGCAC	CAGGAGACTCACACAGGT	ATCTTGATATA	GGGTTCTTACTCGGAG	ACCTGTGTGAGTCTCC*T*G	ATTO488-TTTGTGGTTCACTGTCGGCAC
lamp5	/5Phos/TGCTCTTGCTCATCCATGTGGTTCACTGTCGGCACCAGGAGACTCACACAGGTATCTTGATATACAGGGTCTCTTCCAAC	TGCTCTTGCTCATCCA	TGTGGTTCACTGTCGGCAC	CAGGAGACTCACACAGGT	ATCTTGATATA	CAGGGTCTCTTCCAAC	ACCTGTGTGAGTCTCC*T*G	ATTO488-TTTGTGGTTCACTGTCGGCAC
lamp5	/5Phos/TGAGGCCCAGGATCAGTGTGGTTCACTGTCGGCACCAGGAGACTCACACAGGTATCTTGATATAATGACAAGGCCCAAGA	TGAGGCCCAGGATCAG	TGTGGTTCACTGTCGGCAC	CAGGAGACTCACACAGGT	ATCTTGATATA	ATGACAAGGCCCAAGA	ACCTGTGTGAGTCTCC*T*G	ATTO488-TTTGTGGTTCACTGTCGGCAC
Sox10	/5Phos/AGGTCTTGTTCCTCGGCAGCGAGCCGTATCAGTCACAGGAGACTCACACAGGTATCTTGATATACAGCTCCACCTCTGAT	AGGTCTTGTTCCTCGG	CAGCGAGCCGTATCAGTCA	CAGGAGACTCACACAGGT	ATCTTGATATA	CAGCTCCACCTCTGAT	ACCTGTGTGAGTCTCC*T*G	ATTO488-TTCAGCGAGCCGTATCAGTCA
Sox10	/5Phos/GACCTTGCCCAGTTCACAGCGAGCCGTATCAGTCACAGGAGACTCACACAGGTATCTTGATATACCTGCTGTTCCTTCTT	GACCTTGCCCAGTTCA	CAGCGAGCCGTATCAGTCA	CAGGAGACTCACACAGGT	ATCTTGATATA	CCTGCTGTTCCTTCTT	ACCTGTGTGAGTCTCC*T*G	ATTO488-TTCAGCGAGCCGTATCAGTCA
Sox10	/5Phos/CCCTTGCTCTCCAAGGCAGCGAGCCGTATCAGTCACAGGAGACTCACACAGGTATCTTGATATAACAGTAGCACACGGGC	CCCTTGCTCTCCAAGG	CAGCGAGCCGTATCAGTCA	CAGGAGACTCACACAGGT	ATCTTGATATA	ACAGTAGCACACGGGC	ACCTGTGTGAGTCTCC*T*G	ATTO488-TTCAGCGAGCCGTATCAGTCA
Sox10	/5Phos/GGTCGGTGTAGTGTGGCAGCGAGCCGTATCAGTCACAGGAGACTCACACAGGTATCTTGATATATGGGAAGTGGACGGCT	GGTCGGTGTAGTGTGG	CAGCGAGCCGTATCAGTCA	CAGGAGACTCACACAGGT	ATCTTGATATA	TGGGAAGTGGACGGCT	ACCTGTGTGAGTCTCC*T*G	ATTO488-TTCAGCGAGCCGTATCAGTCA
Slc32a1	/5Phos/AGATCGTCGCAGTGCGGTGCTCGGTTGCGTAACGGCAGGAGACTCACACAGGTATCTTGATATAGCGATGCTCAAAGTCG	AGATCGTCGCAGTGCG	GTGCTCGGTTGCGTAACGG	CAGGAGACTCACACAGGT	ATCTTGATATA	GCGATGCTCAAAGTCG	ACCTGTGTGAGTCTCC*T*G	ATTO488-TTCAGCGAGCCGTATCAGTCA
Slc32a1	/5Phos/GGTTTGTCGTGACCCCGTGCTCGGTTGCGTAACGGCAGGAGACTCACACAGGTATCTTGATATACCACGCCGTGATCTTG	GGTTTGTCGTGACCCC	GTGCTCGGTTGCGTAACGG	CAGGAGACTCACACAGGT	ATCTTGATATA	CCACGCCGTGATCTTG	ACCTGTGTGAGTCTCC*T*G	ATTO488-TTCAGCGAGCCGTATCAGTCA
Slc32a1	/5Phos/ACAACCCCAGGTAGCCGTGCTCGGTTGCGTAACGGCAGGAGACTCACACAGGTATCTTGATATAGCGAAGATGATGAGGA	ACAACCCCAGGTAGCC	GTGCTCGGTTGCGTAACGG	CAGGAGACTCACACAGGT	ATCTTGATATA	GCGAAGATGATGAGGA	ACCTGTGTGAGTCTCC*T*G	ATTO488-TTCAGCGAGCCGTATCAGTCA
Slc32a1	/5Phos/TTCCCTCCCTTCCCACGTGCTCGGTTGCGTAACGGCAGGAGACTCACACAGGTATCTTGATATATCCAAGCCTGCGAACT	TTCCCTCCCTTCCCAC	GTGCTCGGTTGCGTAACGG	CAGGAGACTCACACAGGT	ATCTTGATATA	TCCAAGCCTGCGAACT	ACCTGTGTGAGTCTCC*T*G	ATTO488-TTCAGCGAGCCGTATCAGTCA
Glra1	/5Phos/GGCTGGCATCTTCTTTCCTGCTACCGACGCTGAGCCAGGAGACTCACACAGGTATCTTGATATATCAGACCCTTAGACCC	GGCTGGCATCTTCTTT	CCTGCTACCGACGCTGAGC	CAGGAGACTCACACAGGT	ATCTTGATATA	TCAGACCCTTAGACCC	ACCTGTGTGAGTCTCC*T*G	ATTO488-TTCCTGCTACCGACGCTGAGC
Glra1	/5Phos/AAGGTACCGCGGACAGCCTGCTACCGACGCTGAGCCAGGAGACTCACACAGGTATCTTGATATATTGCAGCCAGGCAGCT	AAGGTACCGCGGACAG	CCTGCTACCGACGCTGAGC	CAGGAGACTCACACAGGT	ATCTTGATATA	TTGCAGCCAGGCAGCT	ACCTGTGTGAGTCTCC*T*G	ATTO488-TTCCTGCTACCGACGCTGAGC
Glra1	/5Phos/TTGCACTTGGTGGAGGCCTGCTACCGACGCTGAGCCAGGAGACTCACACAGGTATCTTGATATAACCCCTGTGGTTTCTA	TTGCACTTGGTGGAGG	CCTGCTACCGACGCTGAGC	CAGGAGACTCACACAGGT	ATCTTGATATA	ACCCCTGTGGTTTCTA	ACCTGTGTGAGTCTCC*T*G	ATTO488-TTCCTGCTACCGACGCTGAGC
otof	/5Phos/CGCAGTTCTCCAGGACCAGTAGCACCAGGCACGCTCAGGAGACTCACACAGGTATCTTGATATAAAGTCAGCCACACCCT	CGCAGTTCTCCAGGAC	CAGTAGCACCAGGCACGCT	CAGGAGACTCACACAGGT	ATCTTGATATA	AAGTCAGCCACACCCT	ACCTGTGTGAGTCTCC*T*G	ATTO488-TTCAGTAGCACCAGGCACGCT
otof	/5Phos/ATGCTGCTGGCCACTGCAGTAGCACCAGGCACGCTCAGGAGACTCACACAGGTATCTTGATATACACTTCATTCCGGTCG	ATGCTGCTGGCCACTG	CAGTAGCACCAGGCACGCT	CAGGAGACTCACACAGGT	ATCTTGATATA	CACTTCATTCCGGTCG	ACCTGTGTGAGTCTCC*T*G	ATTO488-TTCAGTAGCACCAGGCACGCT
otof	/5Phos/GATCTGCAGGGTGAGCCAGTAGCACCAGGCACGCTCAGGAGACTCACACAGGTATCTTGATATAAGTGGTCAGCGTCCCA	GATCTGCAGGGTGAGC	CAGTAGCACCAGGCACGCT	CAGGAGACTCACACAGGT	ATCTTGATATA	AGTGGTCAGCGTCCCA	ACCTGTGTGAGTCTCC*T*G	ATTO488-TTCAGTAGCACCAGGCACGCT
Prox1	/5Phos/gcgccttcggattcaaGTCCAGCATCCTACGCCTCGGAGTGGTCAGTCAGCAAATCTTGATATAagcacccaatcgcgag	gcgccttcggattcaa	GTCCAGCATCCTACGCCTC	GGAGTGGTCAGTCAGCAA	ATCTTGATATA	agcacccaatcgcgag	TTGCTGACTGACCACT*C*C	ATTO488-TTGTCCAGCATCCTACGCCTC
Prox1	/5Phos/actgacgtacccggtcGTCCAGCATCCTACGCCTCGGAGTGGTCAGTCAGCAAATCTTGATATAtgcacgtcacagtccc	actgacgtacccggtc	GTCCAGCATCCTACGCCTC	GGAGTGGTCAGTCAGCAA	ATCTTGATATA	tgcacgtcacagtccc	TTGCTGACTGACCACT*C*C	ATTO488-TTGTCCAGCATCCTACGCCTC
Prox1	/5Phos/gggagaaaggagggagGTCCAGCATCCTACGCCTCGGAGTGGTCAGTCAGCAAATCTTGATATAagtgctgagaggcgag	gggagaaaggagggag	GTCCAGCATCCTACGCCTC	GGAGTGGTCAGTCAGCAA	ATCTTGATATA	agtgctgagaggcgag	TTGCTGACTGACCACT*C*C	ATTO488-TTGTCCAGCATCCTACGCCTC
Prox1	/5Phos/ggagcgagtgatctggGTCCAGCATCCTACGCCTCGGAGTGGTCAGTCAGCAAATCTTGATATAtcggtgagtctgtgcg	ggagcgagtgatctgg	GTCCAGCATCCTACGCCTC	GGAGTGGTCAGTCAGCAA	ATCTTGATATA	tcggtgagtctgtgcg	TTGCTGACTGACCACT*C*C	ATTO488-TTGTCCAGCATCCTACGCCTC
Prox1	/5Phos/tggtgataattggcccGTCCAGCATCCTACGCCTCGGAGTGGTCAGTCAGCAAATCTTGATATAcgcggtgatgtcttac	tggtgataattggccc	GTCCAGCATCCTACGCCTC	GGAGTGGTCAGTCAGCAA	ATCTTGATATA	cgcggtgatgtcttac	TTGCTGACTGACCACT*C*C	ATTO488-TTGTCCAGCATCCTACGCCTC
Prox1	/5Phos/aagaaacccacgcgcgGTCCAGCATCCTACGCCTCGGAGTGGTCAGTCAGCAAATCTTGATATAtctcttgcgggcagag	aagaaacccacgcgcg	GTCCAGCATCCTACGCCTC	GGAGTGGTCAGTCAGCAA	ATCTTGATATA	tctcttgcgggcagag	TTGCTGACTGACCACT*C*C	ATTO488-TTGTCCAGCATCCTACGCCTC
Prox1	/5Phos/caagaatcccgggaccGTCCAGCATCCTACGCCTCGGAGTGGTCAGTCAGCAAATCTTGATATAtcagctgggcacagct	caagaatcccgggacc	GTCCAGCATCCTACGCCTC	GGAGTGGTCAGTCAGCAA	ATCTTGATATA	tcagctgggcacagct	TTGCTGACTGACCACT*C*C	ATTO488-TTGTCCAGCATCCTACGCCTC
Prox1	/5Phos/ggcatcactggacagtGTCCAGCATCCTACGCCTCGGAGTGGTCAGTCAGCAAATCTTGATATAtgtgctgtcatggtca	ggcatcactggacagt	GTCCAGCATCCTACGCCTC	GGAGTGGTCAGTCAGCAA	ATCTTGATATA	tgtgctgtcatggtca	TTGCTGACTGACCACT*C*C	ATTO488-TTGTCCAGCATCCTACGCCTC
Cbs	/5Phos/ACACTGGGATGTCCCT GGTGAGGCACAAGTGACGACAGGAGACTCACACAGGTATCTTGATATA CAGCAGAGCCATCTTC	ACACTGGGATGTCCCT	GGTGAGGCACAAGTGACGA	CAGGAGACTCACACAGGT	ATCTTGATATA	CAGCAGAGCCATCTTC	ACCTGTGTGAGTCTCC*T*G	ATTO488-TTGGTGAGGCACAAGTGACGA
Cbs	/5Phos/GTGATAATGTGGGGAG GGTGAGGCACAAGTGACGACAGGAGACTCACACAGGTATCTTGATATA ATTTGGTCAGCACTGT	GTGATAATGTGGGGAG	GGTGAGGCACAAGTGACGA	CAGGAGACTCACACAGGT	ATCTTGATATA	ATTTGGTCAGCACTGT	ACCTGTGTGAGTCTCC*T*G	ATTO488-TTGGTGAGGCACAAGTGACGA
Cbs	/5Phos/CCGGCATTCTTTGAGA GGTGAGGCACAAGTGACGACAGGAGACTCACACAGGTATCTTGATATA GAGCTCACACTTGAGA	CCGGCATTCTTTGAGA	GGTGAGGCACAAGTGACGA	CAGGAGACTCACACAGGT	ATCTTGATATA	GAGCTCACACTTGAGA	ACCTGTGTGAGTCTCC*T*G	ATTO488-TTGGTGAGGCACAAGTGACGA
Cbs	/5Phos/TCCGAAGGCTGATGCG GGTGAGGCACAAGTGACGACAGGAGACTCACACAGGTATCTTGATATA TCAGCATCTTCGATCA	TCCGAAGGCTGATGCG	GGTGAGGCACAAGTGACGA	CAGGAGACTCACACAGGT	ATCTTGATATA	TCAGCATCTTCGATCA	ACCTGTGTGAGTCTCC*T*G	ATTO488-TTGGTGAGGCACAAGTGACGA
Cbs	/5Phos/CTTCTCCGGCATCACG GGTGAGGCACAAGTGACGACAGGAGACTCACACAGGTATCTTGATATA CCTTCTCCATACTCAT	CTTCTCCGGCATCACG	GGTGAGGCACAAGTGACGA	CAGGAGACTCACACAGGT	ATCTTGATATA	CCTTCTCCATACTCAT	ACCTGTGTGAGTCTCC*T*G	ATTO488-TTGGTGAGGCACAAGTGACGA
Cbs	/5Phos/GCTGGCATTGCGGTAC GGTGAGGCACAAGTGACGACAGGAGACTCACACAGGTATCTTGATATA AGTGTGCCAAAGGGTT	GCTGGCATTGCGGTAC	GGTGAGGCACAAGTGACGA	CAGGAGACTCACACAGGT	ATCTTGATATA	AGTGTGCCAAAGGGTT	ACCTGTGTGAGTCTCC*T*G	ATTO488-TTGGTGAGGCACAAGTGACGA
Cbs	/5Phos/AGCCAATCCCTTCCAC GGTGAGGCACAAGTGACGACAGGAGACTCACACAGGTATCTTGATATA GTCGGGATGAAGTCGT	AGCCAATCCCTTCCAC	GGTGAGGCACAAGTGACGA	CAGGAGACTCACACAGGT	ATCTTGATATA	GTCGGGATGAAGTCGT	ACCTGTGTGAGTCTCC*T*G	ATTO488-TTGGTGAGGCACAAGTGACGA

### Sheet: Supo. table 3 Fluo probes
Supplementary table 3. Fluorescent probes for amplicon detection
FP1	Cy5-TCTTCAGCGTTCCCGAGA
FP2	Cy5-CTAACGACCTCCTCCGAGT
FP3	Cy5-TTCCTGCTGATGGGTAGTGAG
FP4	Cy5-TTCAGTGTAACCCGATGAGGT
FP5	Cy5-TTCGACTCGTCATATCGGCTA
FP6	Cy5-TTCTCTGTCGTAGTCACTGGC
FP7	Cy5-TTCGATGAGTACGCTCGTCTA
FP8	Cy5-TTCTCTGTCCAAGAGCTGGAA
FP9	Cy5-TTGTGCACACTCCACTTGATC
FP10	Cy5-TTAGGTGACATCCTCGTAAGG
FP11	Cy5-TTCAGAACCTCGCTTACCACT
FP12	Cy5-TTGTCCAATCGCACAGTCGA
FP13	Cy3-TTCTGAAGGATGAGTGTCAGC
FP14	Cy3-TTTTCAACGACACGCTGGTGT
FP15	Cy3-TTCTATTCGTGGAGGTTCGTG
FP16	Cy3-TTAGCCGTGTAATGCGAACAA
FP17	Cy3-TTCCACACCATAGCGAATCGT
FP18	Cy3-TTCAGGTCAAGGAGGTCTTCA
FP19	Cy3-TTGGTATCCAGGTCGTATGGT
FP20	Cy3-TTAGGACACCACTGTAGACGA
FP21	Cy3-TTACTGCTGACGAACCACGAT
FP22	Cy3-TTTCCACGACTGACACACGAT
FP23	Cy3-TTGCTCGTGACCAGACTTCAA
FP24	Cy3-TTGGCAAAGAGACGCTTGTTG
FP25	FAM-TTGTATTAGTCAGGACGGCGT
FP26	FAM-TTCTGATGCGAAGGACCGTTG
FP27	FAM-TTTGTGGTTCACTGTCGGCAC
FP28	FAM-TTCAGCGAGCCGTATCAGTCA
FP29	FAM-TTGTGCTCGGTTGCGTAACGG
FP30	FAM-TTCCTGCTACCGACGCTGAGC
FP31	FAM-TTCAGTAGCACCAGGCACGCT
FP32	FAM-TTGTCCAGCATCCTACGCCTC
FP33	FAM-TTGGTGAGGCACAAGTGACGA
FP34	FAM-TGATAAGCACCGGCAAGCA
FP35	FAM-TTGCTGTAGTGTCGCTTAG
FP36	Alex647-GATCGGAAGAGCACACGT
FP37	Alex546-GGGTGCCACCGGTTT

### Sheet: Supp. Table 4 Other oligos
Supplementary table 4. Other oligos
OL1	/5Phos/GAAAGATCGGAAGAGC GATCGGAAGAGCACACGT ACCGGTTTTTTTTTTTTTTTTTTTTNNNNNNNNNNNNNNNNGTGAACGAGACCTATG	Detection probe for OL7 (oligo conjugated to NeuN antibody). Detected with FP36 fulorescent probe (Supplementary table 2).
OL2	/5Phos/TATCAGGAGACCGTTA TGGAATTCTCGGGTGCCACCGGTTTTTTTTTTTTTTTTTTTTNNNNNNNNNNNNNNNN GAACGAGACATTCATA	Detection probe for OL8 (oligo conjugated to Gfap antibody). Detected with FP37 fulorescent probe (Supplementary table 2)
OL3	AAACCGGTACGTGTG*C*T	RCA primer for OL1. Stars indicates phosphothiolate bound
OL4	AAACCGGTGGCAC*C*C	RCA primer for OL2. Stars indicates phosphothiolate bound
OL5	ACCTGTGTGAGTCTCC*T*G	RCA primer for Gene pool (Supplementary table 1). Stars indicates phosphothiolate bound
OL6	TTGCTGACTGACCACT*C*C	RCA primer for Gene pool (Supplementary table 1). Stars indicates phosphothiolate bound
OL7	ATAACTACATAATGATTA CCTGCAGG CTACACGACGCTCTTCCGATCT TTCCATAG GTCTCGTTCACTCGTG*A*T	Oligo conjugated to NeuN antibody. Stars indicates phosphothiolate bound
OL8	AAAATGATTA CCTGCAGG CTACACGACGCTCTTCCGATCT AACGGTCTCCTGATATATGAAT GTCTCGTTCACTCGTG*A*T	Oligo conjugated to Gfap antibody. Stars indicates phosphothiolate bound
